# Identification of cytoplasmic chaperone networks relevant for respiratory syncytial virus replication

**DOI:** 10.1101/2022.02.23.481726

**Authors:** Victor Latorre, Ron Geller

**Author notes:** **Corresponding author:** Ron Geller.

## Abstract

RNA viruses have limited coding capacity and must therefore successfully subvert cellular processes to facilitate their replication. A fundamental challenge faced by both viruses and their hosts is the ability to achieve the correct folding and assembly of their proteome while avoiding misfolding and aggregation. In cells, this process is facilitated by numerous chaperone systems together with a large number of co-chaperones. In this work, we set out to define the chaperones and co-chaperones involved in the replication of respiratory syncytial virus (RSV). Using an RNAi screen, we identify multiple members of cellular protein folding networks whose knockdown alters RSV replication. The reduced number of chaperones and co-chaperones identified in this work can facilitate the unmasking of specific chaperone subnetworks required for distinct steps of the RSV life cycle and identifies new potential targets for antiviral therapy. Indeed, we show that the pharmacological inhibition of one of the genes identified in the RNAi screen, valosin-containing protein (VCP/p97), can impede the replication of RSV by interfering with the infection cycle at multiple steps.
