## Supplementary material for "Identification of cytoplasmic chaperone networks relevant for respiratory syncytial virus replication": Table S1

### Sheet: TableS1
NAME	UniProtKB	InterPro.match.string	Family..Interpro.match.	Type	ATP.dependence	Functional.category	Sub1.category	Sub2.category	Sub3.category	Brief.description.Uniprot.gene.name	Description..Entrez.Gene.	Gene
TERA	P55072		TERA_HUMAN	CO-CHAP	N	ERAD	Co-chaperones			Transitional endoplasmic reticulum ATPase (TER ATPase) (EC 3.6.4.6) (15S Mg(2+)-ATPase p97 subunit) (Valosin-containing protein) (VCP)	VCP	ENSG00000165280
HOPX	Q9BPY8		HOP_HUMAN		N	Hop	Co-chaperones	Co-Hsp70		Homeodomain-only protein (Lung cancer-associated Y protein) (Not expressed in choriocarcinoma protein 1) (Odd homeobox protein 1)	HOPX HOD HOP LAGY NECC1 OB1	ENSG00000171476
DNAJA1	P31689	DnaJ/Hsp40_IPR012724, DnaJ/Hsp40_IPR001623, DnaJ/Hsp40_IPR002939, DnaJ/Hsp40_IPR003095, DnaJ/Hsp40_IPR008971, DnaJ/Hsp40_IPR001305	DnaJ/Hsp40	CO-CHAP	N	HSP40	Co-chaperones	Co-Hsp70	DnaJ	DnaJ homolog subfamily A member 1	-	ENSG00000086061
DNAJA2	O60884	DnaJ/Hsp40_IPR002939, DnaJ/Hsp40_IPR001305, DnaJ/Hsp40_IPR003095, DnaJ/Hsp40_IPR001623, DnaJ/Hsp40_IPR008971, DnaJ/Hsp40_IPR012724	DnaJ/Hsp40	CO-CHAP	N	HSP40	Co-chaperones	Co-Hsp70	DnaJ	DnaJ homolog subfamily A member 2	The protein encoded by this gene belongs to the evolutionarily conserved DNAJ/HSP40 family of proteins, which regulate molecular chaperone activity by stimulating ATPase activity. DNAJ proteins may have up to 3 distinct domains: a conserved 70-amino acid J domain, usually at the N terminus; a glycine/phenylalanine (G/F)-rich region; and a cysteine-rich domain containing 4 motifs resembling a zinc…	ENSG00000069345
DNAJB1	P25685	DnaJ/Hsp40_IPR001623, DnaJ/Hsp40_IPR008971, DnaJ/Hsp40_IPR002939, DnaJ/Hsp40_IPR003095	DnaJ/Hsp40	CO-CHAP	N	HSP40	Co-chaperones	Co-Hsp70	DnaJ	DnaJ homolog subfamily B member 1	-	ENSG00000132002
DNAJB12	Q9NXW2	DnaJ/Hsp40_IPR003095, DnaJ/Hsp40_IPR001623	DnaJ/Hsp40	CO-CHAP	N	HSP40	Co-chaperones	Co-Hsp70	DnaJ	DnaJ homolog subfamily B member 12	DNAJB12 belongs to the evolutionarily conserved DNAJ/HSP40 family of proteins, which regulate molecular chaperone activity by stimulating ATPase activity. DNAJ proteins may have up to 3 distinct domains: a conserved 70-amino acid J domain, usually at the N terminus; a glycine/phenylalanine (G/F)-rich region; and a cysteine-rich domain containing 4 motifs resembling a zinc finger domain (Ohtsuka a…	ENSG00000148719
DNAJB14	Q8TBM8	DnaJ/Hsp40_IPR001623, DnaJ/Hsp40_IPR003095	DnaJ/Hsp40	CO-CHAP	N	HSP40	Co-chaperones	Co-Hsp70	DnaJ	DnaJ homolog subfamily B member 14	-	ENSG00000164031
DNAJB2	P25686	DnaJ/Hsp40_IPR001623, DnaJ/Hsp40_IPR003095	DnaJ/Hsp40	CO-CHAP	N	HSP40	Co-chaperones	Co-Hsp70	DnaJ	DnaJ homolog subfamily B member 2	-	ENSG00000135924
DNAJB4	Q9UDY4	DnaJ/Hsp40_IPR008971, DnaJ/Hsp40_IPR001623, DnaJ/Hsp40_IPR003095, DnaJ/Hsp40_IPR002939	DnaJ/Hsp40	CO-CHAP	N	HSP40	Co-chaperones	Co-Hsp70	DnaJ	DnaJ homolog subfamily B member 4	DNAJB4 belongs to the evolutionarily conserved DNAJ/HSP40 protein family. For background information on the DNAJ family, see MIM 608375.[supplied by OMIM],	ENSG00000162616
DNAJB6	O75190	DnaJ/Hsp40_IPR003095, DnaJ/Hsp40_IPR001623	DnaJ/Hsp40	CO-CHAP	N	HSP40	Co-chaperones	Co-Hsp70	DnaJ	DnaJ homolog subfamily B member 6	This gene encodes a member of the DNAJ protein family. DNAJ family members are characterized by a highly conserved amino acid stretch called the 'J-domain' and function as one of the two major classes of molecular chaperones involved in a wide range of cellular events, such as protein folding and oligomeric protein complex assembly. This family member may also play a role in polyglutamine aggrega…	ENSG00000105993
DNAJC12	Q9UKB3	DnaJ/Hsp40_IPR001623, DnaJ/Hsp40_IPR003095	DnaJ/Hsp40	CO-CHAP	N	HSP40	Co-chaperones	Co-Hsp70	DnaJ	DnaJ homolog subfamily C member 12	This gene encodes a member of a subclass of the HSP40/DnaJ protein family. Members of this family of proteins are associated with complex assembly, protein folding, and export. Two transcript variants encoding distinct isoforms have been identified for this gene. [provided by RefSeq],	ENSG00000108176
DNAJC13	O75165	DnaJ/Hsp40_IPR001623	DnaJ/Hsp40	CO-CHAP	N	HSP40	Co-chaperones	Co-Hsp70	DnaJ	DnaJ homolog subfamily C member 13	-	ENSG00000138246
DNAJC16	Q9Y2G8	DnaJ/Hsp40_IPR003095, DnaJ/Hsp40_IPR001623	DnaJ/Hsp40	CO-CHAP	N	HSP40	Co-chaperones	Co-Hsp70	DnaJ	DnaJ homolog subfamily C member 16	-	ENSG00000116138
DNAJC17	Q9NVM6	DnaJ/Hsp40_IPR003095, DnaJ/Hsp40_IPR001623	DnaJ/Hsp40	CO-CHAP	N	HSP40	Co-chaperones	Co-Hsp70	DnaJ	DnaJ homolog subfamily C member 17	-	ENSG00000104129
DNAJC18	Q9H819	DnaJ/Hsp40_IPR003095, DnaJ/Hsp40_IPR001623	DnaJ/Hsp40	CO-CHAP	N	HSP40	Co-chaperones	Co-Hsp70	DnaJ	DnaJ homolog subfamily C member 18	-	ENSG00000170464
DNAJC2	Q99543	DnaJ/Hsp40_IPR001623	DnaJ/Hsp40	CO-CHAP	N	HSP40	Co-chaperones	Co-Hsp70	DnaJ	DnaJ homolog subfamily C member 2	This gene is a member of the M-phase phosphoprotein (MPP) family. The gene encodes a phosphoprotein with a J domain and a Myb DNA-binding domain which localizes to both the nucleus and the cytosol. The protein is capable of forming a heterodimeric complex that associates with ribosomes, acting as a molecular chaperone for nascent polypeptide chains as they exit the ribosome. This protein was iden…	ENSG00000105821
DNAJC21	Q5F1R6	DnaJ/Hsp40_IPR001623, DnaJ/Hsp40_IPR003095	DnaJ/Hsp40	CO-CHAP	N	HSP40	Co-chaperones	Co-Hsp70	DnaJ	DnaJ homolog subfamily C member 21	-	ENSG00000168724
DNAJC24	Q6P3W2	DnaJ/Hsp40_IPR001623, DnaJ/Hsp40_IPR003095	DnaJ/Hsp40	CO-CHAP	N	HSP40	Co-chaperones	Co-Hsp70	DnaJ	DnaJ homolog subfamily C member 24	Diphthamide is a unique posttranslationally modified histidine found only in translation elongation factor-2 (EEF2; MIM 130610). This modification is conserved from archaebacteria to humans and serves as the target for ADP-ribosylation and inactivation of EEF2 by diphtheria toxin (DT) and Pseudomonas exotoxin A. DPH4 is 1 of several enzymes involved in synthesis of diphthamide in EEF2 (Liu et al.…	ENSG00000170946
DNAJC25	Q9H1X3	DnaJ/Hsp40_IPR003095, DnaJ/Hsp40_IPR001623	DnaJ/Hsp40	CO-CHAP	N	HSP40	Co-chaperones	Co-Hsp70	DnaJ	DnaJ homolog subfamily C member 25	This gene represents naturally-occurring mRNAs that are co-transcribed products of the neighboring DNAJC25 and GNG10 genes. These transcripts include the first exon of DNAJC25 and the last two exons of GNG10, resulting in a protein that combines the N-terminus of DNAJC25 and the C-terminus of GNG10. [provided by RefSeq],	ENSG00000059769
DNAJC27	Q9NZQ0	DnaJ/Hsp40_IPR001623, DnaJ/Hsp40_IPR003095	DnaJ/Hsp40	CO-CHAP	N	HSP40	Co-chaperones	Co-Hsp70	DnaJ	DnaJ homolog subfamily C member 27	-	ENSG00000115137
DNAJC30	Q96LL9	DnaJ/Hsp40_IPR001623, DnaJ/Hsp40_IPR003095	DnaJ/Hsp40	CO-CHAP	N	HSP40	Co-chaperones	Co-Hsp70	DnaJ	DnaJ homolog subfamily C member 30	This intronless gene encodes a member of the DNAJ molecular chaperone homology domain-containing protein family. This gene is deleted in Williams syndrome, a multisystem developmental disorder caused by the deletion of contiguous genes at 7q11.23. [provided by RefSeq],	ENSG00000176410
DNAJC5	Q9H3Z4	DnaJ/Hsp40_IPR003095, DnaJ/Hsp40_IPR001623	DnaJ/Hsp40	CO-CHAP	N	HSP40	Co-chaperones	Co-Hsp70	DnaJ	DnaJ homolog subfamily C member 5	-	ENSG00000101152
DNAJC6	O75061	DnaJ/Hsp40_IPR001623	DnaJ/Hsp40	CO-CHAP	N	HSP40	Co-chaperones	Co-Hsp70	DnaJ	Putative tyrosine-protein phosphatase auxilin	DNAJC6 belongs to the evolutionarily conserved DNAJ/HSP40 family of proteins, which regulate molecular chaperone activity by stimulating ATPase activity. DNAJ proteins may have up to 3 distinct domains: a conserved 70-amino acid J domain, usually at the N terminus, a glycine/phenylalanine (G/F)-rich region, and a cysteine-rich domain containing 4 motifs resembling a zinc finger domain (Ohtsuka an…	ENSG00000116675
DNAJC7	Q99615	TPR_IPR001440, TPR_IPR013026, DnaJ/Hsp40_IPR001623, DnaJ/Hsp40_IPR003095, TPR_IPR013105, IPR019734	TPR, DnaJ/Hsp40	CO-CHAP	N	HSP40	Co-chaperones	Co-Hsp70	DnaJ	DnaJ homolog subfamily C member 7	DNAJC7 belongs to the evolutionarily conserved DNAJ/HSP40 family of proteins, which regulate molecular chaperone activity by stimulating ATPase activity. DNAJ proteins may have up to 3 distinct domains: a conserved 70-amino acid J domain, usually at the N terminus; a glycine/phenylalanine (G/F)-rich region; and a cysteine-rich domain containing 4 motifs resembling a zinc finger domain (Ohtsuka an…	ENSG00000168259
DNAJC8	O75937	DnaJ/Hsp40_IPR003095, DnaJ/Hsp40_IPR001623	DnaJ/Hsp40	CO-CHAP	N	HSP40	Co-chaperones	Co-Hsp70	DnaJ	DnaJ homolog subfamily C member 8	-	ENSG00000126698
GAK	O14976	DnaJ/Hsp40_IPR001623	DnaJ/Hsp40	CO-CHAP	N	HSP40	Co-chaperones	Co-Hsp70	DnaJ	Cyclin-G-associated kinase	In all eukaryotes, the cell cycle is governed by cyclin-dependent protein kinases (CDKs), whose activities are regulated by cyclins and CDK inhibitors in a diverse array of mechanisms that involve the control of phosphorylation and dephosphorylation of Ser, Thr or Tyr residues. Cyclins are molecules that possess a consensus domain called the 'cyclin box.' In mammalian cells, 9 cyclin species have…	ENSG00000178950
SACS	Q9NZJ4		SACS_HUMAN	CO-CHAP	N	HSP40	Co-chaperones	Co-Hsp70	DnaJ	Sacsin (DnaJ homolog subfamily C member 29) (DNAJC29)	SACS KIAA0730	ENSG00000151835
DNJA4	Q8WW22		DNJA4_HUMAN	CO-CHAP	N	HSP40	Co-chaperones	Co-Hsp70	DnaJ	DnaJ homolog subfamily A member 4	DNAJA4	ENSG00000140403
DJB13	P59910		DJB13_HUMAN	CO-CHAP	N	HSP40	Co-chaperones	Co-Hsp70	DnaJ	DnaJ homolog subfamily B member 13 (Testis and spermatogenesis cell-related protein 6) (Testis spermatocyte apoptosis-related gene 6 protein) (Testis spermatogenesis apoptosis-related gene 3 protein) (Testis spermatogenesis apoptosis-related gene 6 protein)	DNAJB13 TSARG3 TSARG6	ENSG00000187726
DNJB5	O75953		DNJB5_HUMAN	CO-CHAP	N	HSP40	Co-chaperones	Co-Hsp70	DnaJ	DnaJ homolog subfamily B member 5 (Heat shock protein Hsp40-2) (Heat shock protein Hsp40-3) (Heat shock protein cognate 40) (Hsc40)	DNAJB5 HSC40	ENSG00000137094
DNJB7	Q7Z6W7		DNJB7_HUMAN	CO-CHAP	N	HSP40	Co-chaperones	Co-Hsp70	DnaJ	DnaJ homolog subfamily B member 7	DNAJB7 HSC3	ENSG00000172404
DJC11	Q9NVH1		DJC11_HUMAN	CO-CHAP	N	HSP40	Co-chaperones	Co-Hsp70	DnaJ	DnaJ homolog subfamily C member 11	DNAJC11	ENSG00000007923
DJC22	Q8N4W6		DJC22_HUMAN	CO-CHAP	N	HSP40	Co-chaperones	Co-Hsp70	DnaJ	DnaJ homolog subfamily C member 22	DNAJC22	ENSG00000178401
DNJ5B	Q9UF47		DNJ5B_HUMAN	CO-CHAP	N	HSP40	Co-chaperones	Co-Hsp70	DnaJ	DnaJ homolog subfamily C member 5B (Cysteine string protein beta) (CSP-beta)	DNAJC5B	ENSG00000147570
BBS10	Q8TAM1	Hsp60/Chaperonin_IPR002423	Hsp60/Chaperonin	CHAP	YES	HSP60	Chaperonin	BBS complex		Bardet-Biedl syndrome 10 protein		ENSG00000179941
BBS12	Q6ZW61		BBS12_HUMAN	CO-CHAP	N	HSP60	Chaperonin	BBS complex		Bardet-Biedl syndrome 12 protein	BBS12 C4orf24	ENSG00000181004
CCT2	P78371	Hsp60/Chaperonin_IPR002194, Hsp60/Chaperonin_IPR002423	Hsp60/Chaperonin	CHAP	YES	HSP60	Chaperonin	CCT/TRiC	2	T-complex protein 1 subunit beta	This gene encodes a molecular chaperone that is member of the chaperonin containing TCP1 complex (CCT), also known as the TCP1 ring complex (TRiC). This complex consists of two identical stacked rings, each containing eight different proteins. Unfolded polypeptides enter the central cavity of the complex and are folded in an ATP-dependent manner. The complex folds various proteins, including acti…	ENSG00000166226
CCT3	P49368	Hsp60/Chaperonin_IPR002423, Hsp60/Chaperonin_IPR002194	Hsp60/Chaperonin	CHAP	YES	HSP60	Chaperonin	CCT/TRiC	3	T-complex protein 1 subunit gamma	This gene encodes a molecular chaperone that is member of the chaperonin containing TCP1 complex (CCT), also known as the TCP1 ring complex (TRiC). This complex consists of two identical stacked rings, each containing eight different proteins. Unfolded polypeptides enter the central cavity of the complex and are folded in an ATP-dependent manner. The complex folds various proteins, including acti…	ENSG00000163468
CCT4	P50991	Hsp60/Chaperonin_IPR002423, Hsp60/Chaperonin_IPR002194	Hsp60/Chaperonin	CHAP	YES	HSP60	Chaperonin	CCT/TRiC	4	T-complex protein 1 subunit delta	The chaperonin containing TCP1 (MIM 186980) complex (CCT), also called the TCP1 ring complex, consists of 2 back-to-back rings, each containing 8 unique but homologous subunits, such as CCT4. CCT assists the folding of newly translated polypeptide substrates through multiple rounds of ATP-driven release and rebinding of partially folded intermediate forms. Substrates of CCT include the cytoskelet…	ENSG00000115484
CCT5	P48643	Hsp60/Chaperonin_IPR002194, Hsp60/Chaperonin_IPR002423	Hsp60/Chaperonin	CHAP	YES	HSP60	Chaperonin	CCT/TRiC	5	T-complex protein 1 subunit epsilon	This gene encodes a molecular chaperone that is member of the chaperonin containing TCP1 complex (CCT), also known as the TCP1 ring complex (TRiC). This complex consists of two identical stacked rings, each containing eight different proteins. Unfolded polypeptides enter the central cavity of the complex and are folded in an ATP-dependent manner. The complex folds various proteins, including acti…	ENSG00000150753
CCT6A	P40227	Hsp60/Chaperonin_IPR002423, Hsp60/Chaperonin_IPR002194	Hsp60/Chaperonin	CHAP	YES	HSP60	Chaperonin	CCT/TRiC	6a	T-complex protein 1 subunit zeta	This gene encodes a molecular chaperone that is member of the chaperonin containing TCP1 complex (CCT), also known as the TCP1 ring complex (TRiC). This complex consists of two identical stacked rings, each containing eight different proteins. Unfolded polypeptides enter the central cavity of the complex and are folded in an ATP-dependent manner. The complex folds various proteins, including acti…	ENSG00000146731
CCT7	Q99832	Hsp60/Chaperonin_IPR002194, Hsp60/Chaperonin_IPR002423	Hsp60/Chaperonin	CHAP	YES	HSP60	Chaperonin	CCT/TRiC	7	T-complex protein 1 subunit eta	This gene encodes a molecular chaperone that is a member of the chaperonin containing TCP1 complex (CCT), also known as the TCP1 ring complex (TRiC). This complex consists of two identical stacked rings, each containing eight different proteins. Unfolded polypeptides enter the central cavity of the complex and are folded in an ATP-dependent manner. The complex folds various proteins, including ac…	ENSG00000135624
CCT8	P50990	Hsp60/Chaperonin_IPR002194, Hsp60/Chaperonin_IPR002423	Hsp60/Chaperonin	CHAP	YES	HSP60	Chaperonin	CCT/TRiC	8	T-complex protein 1 subunit theta	-	ENSG00000156261
MKKS	Q9NPJ1	Hsp60/Chaperonin_IPR002423	Hsp60/Chaperonin	CHAP	YES	HSP60	Chaperonin	BBS complex		McKusick-Kaufman/Bardet-Biedl syndromes putative chaperonin	This gene encodes a protein with sequence similarity to the chaperonin family. The encoded protein may have a role in protein processing in limb, cardiac and reproductive system development. Mutations in this gene have been observed in patients with Bardet-Biedl syndrome type 6 and McKusick-Kaufman syndrome. Two transcript variants encoding the same protein have been identified for this gene. [pr…	ENSG00000125863
TCPA	P17987		TCPA_HUMAN	CHAP	YES	HSP60	Chaperonin	CCT/TRiC	1	T-complex protein 1 subunit alpha (TCP-1-alpha) (CCT-alpha)	TCP1 CCT1 CCTA	ENSG00000120438
TCPW	Q92526		TCPW_HUMAN	CHAP	YES	HSP60	Chaperonin	CCT/TRiC	6b	T-complex protein 1 subunit zeta-2 (TCP-1-zeta-2) (CCT-zeta-2) (CCT-zeta-like) (TCP-1-zeta-like) (Testis-specific Tcp20) (Testis-specific protein TSA303)	CCT6B	ENSG00000132141
PHLP	Q13371		PHLP_HUMAN	CO-CHAP	N	HSP60	Co-chaperones	co-tric (isoform1)		Phosducin-like protein (PHLP)	PDCL PHLOP1 PhLP1	ENSG00000136940
BAG1	Q99933	Bag_IPR003103	Bag	CO-CHAP	N	HSP70	Co-chaperones	Co-Hsp70/BAGs		BAG family molecular chaperone regulator 1	The oncogene BCL2 is a membrane protein that blocks a step in a pathway leading to apoptosis or programmed cell death. The protein encoded by this gene binds to BCL2 and is referred to as BCL2-associated athanogene. It enhances the anti-apoptotic effects of BCL2 and represents a link between growth factor receptors and anti-apoptotic mechanisms. At least three protein isoforms are encoded by this…	ENSG00000107262
BAG2	O95816	Bag_IPR003103	Bag	CO-CHAP	N	HSP70	Co-chaperones	Co-Hsp70/BAGs		BAG family molecular chaperone regulator 2	BAG proteins compete with Hip for binding to the Hsc70/Hsp70 ATPase domain and promote substrate release. All the BAG proteins have an approximately 45-amino acid BAG domain near the C terminus but differ markedly in their N-terminal regions. The predicted BAG2 protein contains 211 amino acids. The BAG domains of BAG1, BAG2, and BAG3 interact specifically with the Hsc70 ATPase domain in vitro and…	ENSG00000112208
BAG3	O95817	Bag_IPR003103	Bag	CO-CHAP	N	HSP70	Co-chaperones	Co-Hsp70/BAGs		BAG family molecular chaperone regulator 3	BAG proteins compete with Hip for binding to the Hsc70/Hsp70 ATPase domain and promote substrate release. All the BAG proteins have an approximately 45-amino acid BAG domain near the C terminus but differ markedly in their N-terminal regions. The protein encoded by this gene contains a WW domain in the N-terminal region and a BAG domain in the C-terminal region. The BAG domains of BAG1, BAG2, and…	ENSG00000151929
BAG4	O95429	Bag_IPR003103	Bag	CO-CHAP	N	HSP70	Co-chaperones	Co-Hsp70/BAGs		BAG family molecular chaperone regulator 4	The protein encoded by this gene is a member of the BAG1-related protein family. BAG1 is an anti-apoptotic protein that functions through interactions with a variety of cell apoptosis and growth related proteins including BCL-2, Raf-protein kinase, steroid hormone receptors, growth factor receptors and members of the heat shock protein 70 kDa family. This protein contains a BAG domain near the C-…	ENSG00000156735
BAG5	Q9UL15	Bag_IPR003103	Bag	CO-CHAP	N	HSP70	Co-chaperones	Co-Hsp70/BAGs		BAG family molecular chaperone regulator 5	The protein encoded by this gene is a member of the BAG1-related protein family. BAG1 is an anti-apoptotic protein that functions through interactions with a variety of cell apoptosis and growth related proteins including BCL-2, Raf-protein kinase, steroid hormone receptors, growth factor receptors and members of the heat shock protein 70 kDa family. This protein contains a BAG domain near the C-…	ENSG00000166170
BAG6	P46379	-	Bag	CO-CHAP	N	HSP70	Co-chaperones	not a nef		Large proline-rich protein BAG6	This gene was first characterized as part of a cluster of genes located within the human major histocompatibility complex class III region. This gene encodes a nuclear protein that is cleaved by caspase 3 and is implicated in the control of apoptosis. In addition, the protein forms a complex with E1A binding protein p300 and is required for the acetylation of p53 in response to DNA damage. Multip…	ENSG00000204463
HSPA12A	O43301	-	Hsp70	CHAP	YES	HSP70	HSP70s			Heat shock 70 kDa protein 12A	-	ENSG00000165868
HSPA14	Q0VDF9	Hsp70_IPR001023	Hsp70	CHAP	YES	HSP70	HSP70s			Heat shock 70 kDa protein 14	-	ENSG00000187522
HSPA1A	P0DMV8	Hsp70_IPR001023	Hsp70	CHAP	YES	HSP70	HSP70s			Heat shock 70 kDa protein 1A/1B	This intronless gene encodes a 70kDa heat shock protein which is a member of the heat shock protein 70 family. In conjuction with other heat shock proteins, this protein stabilizes existing proteins against aggregation and mediates the folding of newly translated proteins in the cytosol and in organelles. It is also involved in the ubiquitin-proteasome pathway through interaction with the AU-rich…	ENSG00000204389
HSPA1B	P0DMV9	Hsp70_IPR001023	Hsp70	CHAP	YES	HSP70	HSP70s			Heat shock 70 kDa protein 1A/1B	This intronless gene encodes a 70kDa heat shock protein which is a member of the heat shock protein 70 family. In conjuction with other heat shock proteins, this protein stabilizes existing proteins against aggregation and mediates the folding of newly translated proteins in the cytosol and in organelles. It is also involved in the ubiquitin-proteasome pathway through interaction with the AU-rich…	ENSG00000204388
HSPA1L	P34931	Hsp70_IPR001023	Hsp70	CHAP	YES	HSP70	HSP70s			Heat shock 70 kDa protein 1-like	This gene encodes a 70kDa heat shock protein. In conjunction with other heat shock proteins, this protein stabilizes existing proteins against aggregation and mediates the folding of newly translated proteins in the cytosol and in organelles. The gene is located in the major histocompatibility complex class III region, in a cluster with two closely related genes which also encode isoforms of the …	ENSG00000204390
HSPA2	P54652	Hsp70_IPR001023	Hsp70	CHAP	YES	HSP70	HSP70s			Heat shock-related 70 kDa protein 2	-	ENSG00000126803
HSPA4	P34932	Hsp70_IPR001023	Hsp70	CHAP	YES	HSP70	HSP70 NEF	NEFS		Heat shock 70 kDa protein 4	-	ENSG00000170606
HSPA4L	O95757	Hsp70_IPR001023	Hsp70	CHAP	YES	HSP70	HSP70 NEF	NEFS		Heat shock 70 kDa protein 4L	-	ENSG00000164070
HSPA8	P11142	Hsp70_IPR001023	Hsp70	CHAP	YES	HSP70	HSP70s			Heat shock cognate 71 kDa protein	The product encoded by this gene belongs to the heat shock protein 70 family which contains both heat-inducible and constitutively expressed members. The latter are called heat-shock cognate proteins. This gene encodes a heat-shock cognate protein. This protein binds to nascent polypeptides to facilitate correct folding. It also functions as an ATPase in the disassembly of clathrin-coated vesicle…	ENSG00000109971
HSPBP1	Q9NZL4	-	-	CO-CHAP	N	HSP70	HSP70 NEF	HSP70 NEF		Hsp70-binding protein 1	-	ENSG00000133265
HSPH1	Q92598	Hsp70_IPR001023	Hsp70	CHAP	YES	HSP70	HSP70 NEF	NEFS		Heat shock protein 105 kDa	-	ENSG00000120694
HS12B	Q96MM6		HS12B_HUMAN	CHAP	YES	HSP70	HSP70s			Heat shock 70 kDa protein 12B	HSPA12B C20orf60	ENSG00000132622
HSP76	P17066		HSP76_HUMAN	CHAP	YES	HSP70	HSP70s			Heat shock 70 kDa protein 6 (Heat shock 70 kDa protein B')	HSPA6 HSP70B'	ENSG00000173110
AHSA1	O95433	HSP90/AHA_IPR013538, HSP90/AHA_IPR015310	HSP90/AHA	CO-CHAP	N	HSP90	Co-chaperones	Co-Hsp90	AHA	Activator of 90 kDa heat shock protein ATPase homolog 1	-	ENSG00000100591
AHSA2	Q719I0	HSP90/AHA_IPR015310	HSP90/AHA	CO-CHAP	N	HSP90	Co-chaperones	Co-Hsp90	AHA	Activator of 90 kDa heat shock protein ATPase homolog 2	-	ENSG00000173209
AIP	O00170	TPR_IPR013026, FKBP_IPR001179, IPR019734	FKBP, TPR	CO-CHAP	N	HSP90	Co-chaperones	Co-Hsp90	Immunophilins/FKBPs	AH receptor-interacting protein	The protein encoded by this gene is a receptor for aryl hydrocarbons and a ligand-activated transcription factor. The encoded protein is found in the cytoplasm as part of a multiprotein complex, but upon binding of ligand is transported to the nucleus. This protein can regulate the expression of many xenobiotic metabolizing enzymes. Also, the encoded protein can bind specifically to and inhibit t…	ENSG00000110711
CDC37	Q16543	Cdc37_IPR013874	Cdc37	CO-CHAP	N	HSP90	Co-chaperones	Co-Hsp90		Hsp90 co-chaperone Cdc37	The protein encoded by this gene is highly similar to Cdc 37, a cell division cycle control protein of Sacchromyces cerevisiae. This protein is a molecular chaperone with specific function in cell signal transduction. It has been shown to form complex with Hsp90 and a variety of protein kinases including CDK4, CDK6, SRC, RAF-1, MOK, as well as eIF2 alpha kinases. It is thought to play a critical …	ENSG00000105401
CDC37L1	Q7L3B6	Cdc37_IPR013874	Cdc37	CO-CHAP	N	HSP90	Co-chaperones	Co-Hsp90		Hsp90 co-chaperone Cdc37-like 1	CDC37L1 is a cytoplasmic phosphoprotein that exists in complex with HSP90 (HSPCA; MIM 140571) as well as several other proteins involved in HSP90-mediated protein folding (Scholz et al., 2001 [PubMed 11413142]).[supplied by OMIM],	ENSG00000106993
FKBP1A	P62942	FKBP_IPR001179	FKBP	CO-CHAP	N	HSP90	Co-chaperones	Co-Hsp90	Immunophilins/FKBPs	Peptidyl-prolyl cis-trans isomerase FKBP1APeptidyl-prolyl cis-trans isomerase	The protein encoded by this gene is a member of the immunophilin protein family, which play a role in immunoregulation and basic cellular processes involving protein folding and trafficking. The protein is a cis-trans prolyl isomerase that binds the immunosuppressants FK506 and rapamycin. It interacts with several intracellular signal transduction proteins including type I TGF-beta receptor. It a…	ENSG00000088832
FKBP1B	P68106	FKBP_IPR001179	FKBP	CO-CHAP	N	HSP90	Co-chaperones	Co-Hsp90	Immunophilins/FKBPs	Peptidyl-prolyl cis-trans isomerase FKBP1B	The protein encoded by this gene is a member of the immunophilin protein family, which play a role in immunoregulation and basic cellular processes involving protein folding and trafficking. This encoded protein is a cis-trans prolyl isomerase that binds the immunosuppressants FK506 and rapamycin. It is highly similar to the FK506-binding protein 1A. Its physiological role is thought to be in exc…	ENSG00000119782
FKBP2	P26885	FKBP_IPR001179	FKBP	CO-CHAP	N	HSP90	Co-chaperones	Co-Hsp90	Immunophilins/FKBPs	Peptidyl-prolyl cis-trans isomerase FKBP2Peptidyl-prolyl cis-trans isomerase	The protein encoded by this gene is a member of the immunophilin protein family, which play a role in immunoregulation and basic cellular processes involving protein folding and trafficking. This encoded protein is a cis-trans prolyl isomerase that binds the immunosuppressants FK506 and rapamycin. It is thought to function as an ER chaperone and may also act as a component of membrane cytoskeleta…	ENSG00000173486
FKBP4	Q02790	TPR_IPR001440, TPR_IPR013026, FKBP_IPR001179, IPR019734	FKBP, TPR	CO-CHAP	N	HSP90	Co-chaperones	Co-Hsp90	Immunophilins/FKBPs	Peptidyl-prolyl cis-trans isomerase FKBP4	The protein encoded by this gene is a member of the immunophilin protein family, which play a role in immunoregulation and basic cellular processes involving protein folding and trafficking. This encoded protein is a cis-trans prolyl isomerase that binds to the immunosuppressants FK506 and rapamycin. It has high structural and functional similarity to FK506-binding protein 1A (FKBP1A), but unlike…	ENSG00000004478
FKBP5	Q13451	TPR_IPR013026, FKBP_IPR001179, TPR_IPR001440, IPR019734	FKBP, TPR	CO-CHAP	N	HSP90	Co-chaperones	Co-Hsp90	Immunophilins/FKBPs	Peptidyl-prolyl cis-trans isomerase FKBP5Peptidyl-prolyl cis-trans isomerase	The protein encoded by this gene is a member of the immunophilin protein family, which play a role in immunoregulation and basic cellular processes involving protein folding and trafficking. This encoded protein is a cis-trans prolyl isomerase that binds to the immunosuppressants FK506 and rapamycin. It is thought to mediate calcineurin inhibition. It also interacts functionally with mature heter…	ENSG00000096060
FKBP8	Q14318	TPR_IPR013026, FKBP_IPR001179, TPR_IPR001440, IPR019734	FKBP, TPR	CO-CHAP	N	HSP90	Co-chaperones	Co-Hsp90	Immunophilins/FKBPs	Peptidyl-prolyl cis-trans isomerase FKBP8	The protein encoded by this gene is a member of the immunophilin protein family, which play a role in immunoregulation and basic cellular processes involving protein folding and trafficking. Unlike the other members of the family, this encoded protein does not seem to have PPIase/rotamase activity. It may have a role in neurons associated with memory function. [provided by RefSeq],	ENSG00000105701
HSP90AA1	P07900	Hsp90_IPR001404	Hsp90	CHAP	YES	HSP90	HSP90s	Hsp90		Heat shock protein HSP 90-alpha	HSP90 proteins are highly conserved molecular chaperones that have key roles in signal transduction, protein folding, protein degradation, and morphologic evolution. HSP90 proteins normally associate with other cochaperones and play important roles in folding newly synthesized proteins or stabilizing and refolding denatured proteins after stress. HSP90AA2 is a cytosolic HSP90 protein. Other HSP90…	ENSG00000080824
HSP90AB1	P08238	Hsp90_IPR001404	Hsp90	CHAP	YES	HSP90	HSP90s	Hsp90		Heat shock protein HSP 90-beta	HSP90 proteins are highly conserved molecular chaperones that have key roles in signal transduction, protein folding, protein degradation, and morphologic evolution. HSP90 proteins normally associate with other cochaperones and play important roles in folding newly synthesized proteins or stabilizing and refolding denatured proteins after stress. There are 2 major cytosolic HSP90 proteins, HSP90A…	ENSG00000096384
NKTR	P30414	Cyclophilin_IPR002130	Cyclophilin	CO-CHAP	N	HSP90	Co-chaperones	Co-Hsp90	Immunophilins/Cyclophilins	NK-tumor recognition protein	This gene encodes a membrane-anchored protein with a hydrophobic amino terminal domain and a cyclophilin-like PPIase domain. It is present on the surface of natural killer cells and facilitates their binding to targets. Its expression is regulated by IL2 activation of the cells. [provided by RefSeq],	ENSG00000114857
HSF1	Q00613		HSF1_HUMAN	TF	N	HSR	HSR			Heat shock factor protein 1 (HSF 1) (Heat shock transcription factor 1) (HSTF 1)	HSF1 HSTF1	ENSG00000185122
HSF2	Q03933		HSF2_HUMAN	TF	N	HSR	HSR			Heat shock factor protein 2 (HSF 2) (Heat shock transcription factor 2) (HSTF 2)	HSF2 HSTF2	ENSG00000025156
HSF4	Q9ULV5		HSF4_HUMAN	TF	N	HSR	HSR			Heat shock factor protein 4 (HSF 4) (hHSF4) (Heat shock transcription factor 4) (HSTF 4)	HSF4	ENSG00000102878
PDRG1	Q9NUG6	-	Prefoldin	CHAP	N	PFD	Prefoldin		Prefoldin	p53 and DNA damage-regulated protein 1	-	ENSG00000088356
PFDN1	O60925	Prefoldin_IPR009053	Prefoldin	CHAP	N	PFD	Prefoldin		Prefoldin	Prefoldin subunit 1	This gene encodes a member of the prefoldin beta subunit family. The encoded protein is one of six subunits of prefoldin, a molecular chaperone complex that binds and stabilizes newly synthesized polypeptides, thereby allowing them to fold correctly. The complex, consisting of two alpha and four beta subunits, forms a double beta barrel assembly with six protruding coiled-coils. [provided by RefS…	ENSG00000113068
PFDN2	Q9UHV9	Prefoldin_IPR009053	Prefoldin	CHAP	N	PFD	Prefoldin		Prefoldin	Prefoldin subunit 2	This gene encodes a member of the prefoldin beta subunit family. The encoded protein is one of six subunits of prefoldin, a molecular chaperone complex that binds and stabilizes newly synthesized polypeptides, thereby allowing them to fold correctly. The complex, consisting of two alpha and four beta subunits, forms a double beta barrel assembly with six protruding coiled-coils. [provided by RefS…	ENSG00000143256
PFDN4	Q9NQP4	Prefoldin_IPR009053	Prefoldin	CHAP	N	PFD	Prefoldin		Prefoldin	Prefoldin subunit 4	This gene encodes a member of the prefoldin beta subunit family. The encoded protein is one of six subunits of prefoldin, a molecular chaperone complex that binds and stabilizes newly synthesized polypeptides, thereby allowing them to fold correctly. The complex, consisting of two alpha and four beta subunits, forms a double beta barrel assembly with six protruding coiled-coils. [provided by RefS…	ENSG00000101132
PFDN5	Q99471	Prefoldin_IPR009053	Prefoldin	CHAP	N	PFD	Prefoldin		Prefoldin	Prefoldin subunit 5	This gene encodes a member of the prefoldin alpha subunit family. The encoded protein is one of six subunits of prefoldin, a molecular chaperone complex that binds and stabilizes newly synthesized polypeptides, thereby allowing them to fold correctly. The complex, consisting of two alpha and four beta subunits, forms a double beta barrel assembly with six protruding coiled-coils. The encoded prot…	ENSG00000123349
PFDN6	O15212	Prefoldin_IPR009053	Prefoldin	CHAP	N	PFD	Prefoldin		Prefoldin	Prefoldin subunit 6	-	ENSG00000204220
VBP1	P61758		Prefoldin	CHAP	N	PFD	Prefoldin					ENSG00000155959
CRYAB	P02511		CRYAB_HUMAN	CHAP	N	sHSP	sHSP		sHSP	Alpha-crystallin B chain (Alpha(B)-crystallin) (Heat shock protein beta-5) (HspB5) (Renal carcinoma antigen NY-REN-27) (Rosenthal fiber component)	CRYAB CRYA2 HSPB5	ENSG00000109846
HSPB1	P04792	small Hsp_IPR001436, small Hsp_IPR002068, small Hsp_IPR008978	small Hsp	CHAP	N	sHSP	sHSP		sHSP	Heat shock protein beta-1	The protein encoded by this gene is induced by environmental stress and developmental changes. The encoded protein is involved in stress resistance and actin organization and translocates from the cytoplasm to the nucleus upon stress induction. Defects in this gene are a cause of Charcot-Marie-Tooth disease type 2F (CMT2F) and distal hereditary motor neuropathy (dHMN). [provided by RefSeq],	ENSG00000106211
HSPB3	Q12988		HSPB3_HUMAN	CHAP	N	sHSP	sHSP		sHSP	Heat shock protein beta-3 (HspB3) (Heat shock 17 kDa protein) (HSP 17) (Protein 3)	HSPB3 HSP27 HSPL27	ENSG00000169271
HSPB6	O14558		HSPB6_HUMAN	CHAP	N	sHSP	sHSP		sHSP	Heat shock protein beta-6 (HspB6) (Heat shock 20 kDa-like protein p20)	HSPB6	ENSG00000004776
HSPB7	Q9UBY9		HSPB7_HUMAN	CHAP	N	sHSP	sHSP		sHSP	Heat shock protein beta-7 (HspB7) (Cardiovascular heat shock protein) (cvHsp)	HSPB7 CVHSP	ENSG00000173641
HSPB8	Q9UJY1	small Hsp_IPR001436, small Hsp_IPR008978, small Hsp_IPR002068	small Hsp	CHAP	N	sHSP	sHSP		sHSP	Heat shock protein beta-8	The protein encoded by this gene belongs to the superfamily of small heat-shock proteins containing a conservative alpha-crystallin domain at the C-terminal part of the molecule. The expression of this gene in induced by estrogen in estrogen receptor-positive breast cancer cells, and this protein also functions as a chaperone in association with Bag3, a stimulator of macroautophagy. Thus, this ge…	ENSG00000152137
BBS4	Q96RK4	TPR_IPR013026, IPR019734	TPR	CO-CHAP	N	TPR	Chaperonin	BBS complex		Bardet-Biedl syndrome 4 protein	This gene is a member of the Bardet-Biedl syndrome (BBS) gene family. Bardet-Biedl syndrome is an autosomal recessive disorder characterized by severe pigmentary retinopathy, obesity, polydactyly, renal malformation and mental retardation. The proteins encoded by BBS gene family members are structurally diverse. The similar phenotypes exhibited by mutations in BBS gene family members are likely d…	ENSG00000140463
CDC16	Q13042	TPR_IPR013026, TPR_IPR001440, IPR019734	TPR	CO-CHAP	N	TPR	Co-chaperones	Co-Hsp70/Hsp90	APC/C	Cell division cycle protein 16 homolog	This gene encodes a component protein of the APC complex, which is composed of eight proteins and functions as a protein ubiquitin ligase. The APC complex is a cyclin degradation system that governs exit from mitosis. Each component protein of the APC complex is highly conserved among eukaryotic organisms. This protein and two other APC complex proteins, CDC23 and CDC27, contain a tetratricopepti…	ENSG00000130177
CDC23	Q9UJX2	TPR_IPR013026, TPR_IPR001440, IPR019734	TPR	CO-CHAP	N	TPR	Co-chaperones	Co-Hsp70/Hsp90	APC/C	Cell division cycle protein 23 homolog	The protein encoded by this gene shares strong similarity with Saccharomyces cerevisiae Cdc23, a protein essential for cell cycle progression through the G2/M transition. This protein is a component of anaphase-promoting complex (APC), which is composed of eight protein subunits and highly conserved in eukaryotic cells. APC catalyzes the formation of cyclin B-ubiquitin conjugate that is responsib…	ENSG00000094880
CDC27	P30260	TPR_IPR013105, TPR_IPR013026, TPR_IPR001440, IPR019734	TPR	CO-CHAP	N	TPR	Co-chaperones	Co-Hsp70/Hsp90	APC/C	Cell division cycle protein 27 homolog	The protein encoded by this gene shares strong similarity with Saccharomyces cerevisiae protein Cdc27, and the gene product of Schizosaccharomyces pombe nuc 2. This protein is a component of anaphase-promoting complex (APC), which is composed of eight protein subunits and highly conserved in eucaryotic cells. APC catalyzes the formation of cyclin B-ubiquitin conjugate that is responsible for the …	ENSG00000004897
FKBPL	Q9UIM3	TPR_IPR013026, TPR_IPR001440, IPR019734	TPR	CO-CHAP	N	TPR	Co-chaperones	Co-Hsp70/Hsp90		FK506-binding protein-like	The protein encoded by this gene has similarity to the immunophilin protein family, which play a role in immunoregulation and basic cellular processes involving protein folding and trafficking. The encoded protein is thought to have a potential role in the induced radioresistance. Also it appears to have some involvement in the control of the cell cycle. [provided by RefSeq],	ENSG00000204315
IFIT1	P09914	TPR_IPR013026, TPR_IPR013105, TPR_IPR001440, IPR019734	TPR	CO-CHAP	N	TPR	Co-chaperones	Co-Hsp70/Hsp90		Interferon-induced protein with tetratricopeptide repeats 1	-	ENSG00000185745
IFIT3	O14879	TPR_IPR013026, TPR_IPR001440, IPR019734	TPR	CO-CHAP	N	TPR	Co-chaperones	Co-Hsp70/Hsp90		Interferon-induced protein with tetratricopeptide repeats 3	-	ENSG00000119917
IFIT5	Q13325	TPR_IPR013026, TPR_IPR001440, TPR_IPR013105, IPR019734	TPR	CO-CHAP	N	TPR	Co-chaperones	Co-Hsp70/Hsp90		Interferon-induced protein with tetratricopeptide repeats 5	-	ENSG00000152778
IFT88	Q13099	TPR_IPR013026, TPR_IPR013105, TPR_IPR001440, IPR019734	TPR	CO-CHAP	N	TPR	Co-chaperones	Co-Hsp70/Hsp90		Intraflagellar transport protein 88 homolog	This gene encodes a member of the tetratrico peptide repeat (TPR) family. Mutations of a similar gene in mouse can cause polycystic kidney disease. Two transcript variants encoding distinct isoforms have been identified for this gene. [provided by RefSeq],	ENSG00000032742
LONRF1	Q17RB8	TPR_IPR013026, TPR_IPR013105, IPR019734	TPR	CO-CHAP	N	TPR	Co-chaperones	Co-Hsp70/Hsp90		-		ENSG00000154359
LONRF3	Q496Y0	TPR_IPR013026, TPR_IPR013105, IPR019734	TPR	CO-CHAP	N	TPR	Co-chaperones	Co-Hsp70/Hsp90		LON peptidase N-terminal domain and RING finger protein 3	The protein encoded by this gene contains a RING finger domain, a motif present in a variety of functionally distinct proteins and known to be involved in protein-protein and protein-DNA interactions. Multiple alternatively spliced transcript variants have been suggested, but their full length natures are not clear. [provided by RefSeq],	ENSG00000175556
NASP	P49321	TPR_IPR001440, TPR_IPR013026, IPR019734	TPR	CO-CHAP	N	TPR	Co-chaperones	Co-Hsp70/Hsp90		Nuclear autoantigenic sperm protein	This gene encodes a H1 histone binding protein that is involved in transporting histones into the nucleus of dividing cells. Multiple isoforms are encoded by transcript variants of this gene. The somatic form is expressed in all mitotic cells, is localized to the nucleus, and is coupled to the cell cycle. The testicular form is expressed in embryonic tissues, tumor cells, and the testis. In male …	ENSG00000132780
OGT	O15294	TPR_IPR001440, TPR_IPR013026, IPR019734	TPR	CO-CHAP	N	TPR	Co-chaperones	Co-Hsp70/Hsp90		UDP-N-acetylglucosamine--peptide N-acetylglucosaminyltransferase 110 kDa subunit	O-linked N-acetylglucosamine (O-GlcNAc) transferase (OGT) catalyzes the addition of a single N-acetylglucosamine in O-glycosidic linkage to serine or threonine residues. Since both phosphorylation and glycosylation compete for similar serine or threonine residues, the two processes may compete for sites, or they may alter the substrate specificity of nearby sites by steric or electrostatic effect…	ENSG00000147162
RPAP3	Q9H6T3		RPAP3_HUMAN	CO-CHAP	N	TPR	Co-chaperones	Co-Hsp90		RNA polymerase II-associated protein 3	RPAP3	ENSG00000005175
SGTA	O43765		SGTA_HUMAN	CO-CHAP	N	TPR	Co-chaperones	Co-Hsp70/Hsp90		Small glutamine-rich tetratricopeptide repeat-containing protein alpha (Alpha-SGT) (Vpu-binding protein) (UBP)	SGTA SGT SGT1	ENSG00000104969
SGTB	Q96EQ0		SGTB_HUMAN	CO-CHAP	N	TPR	Co-chaperones	Co-Hsp70/Hsp90		Small glutamine-rich tetratricopeptide repeat-containing protein beta (Beta-SGT) (Small glutamine-rich protein with tetratricopeptide repeats 2)	SGTB SGT2	ENSG00000197860
ST13	P50502		F10A1_HUMAN	CO-CHAP	N	TPR	Co-chaperones	Co-Hsp70/Hsp90		Hsc70-interacting protein (Hip) (Aging-associated protein 2) (Progesterone receptor-associated p48 protein) (Protein FAM10A1) (Putative tumor suppressor ST13) (Renal carcinoma antigen NY-REN-33) (Suppression of tumorigenicity 13 protein)	ST13 AAG2 FAM10A1 HIP SNC6	ENSG00000100380
STIP1	P31948		HOP	CO-CHAP	N	TPR	Co-chaperones	Co-Hsp70/Hsp90				ENSG00000168439
TTC1	Q99614		TTC1_HUMAN	CO-CHAP	N	TPR	Co-chaperones	Co-Hsp70/Hsp90		Tetratricopeptide repeat protein 1 (TPR repeat protein 1)	TTC1 TPR1	ENSG00000113312
TTC12	Q9H892		TTC12_HUMAN	CO-CHAP	N	TPR	Co-chaperones	Co-Hsp70/Hsp90		Tetratricopeptide repeat protein 12 (TPR repeat protein 12)	TTC12	ENSG00000149292
DYXC1	Q8WXU2		DYXC1_HUMAN	CO-CHAP	N	TPR	Co-chaperones	Co-Hsp70/Hsp90		Dyslexia susceptibility 1 candidate gene 1 protein	DYX1C1 EKN1	ENSG00000256061
CHIP	Q9UNE7		CHIP_HUMAN	E3	N	TPR	Co-chaperones	Co-Hsp70/Hsp90	ERAD	E3 ubiquitin-protein ligase CHIP (EC 2.3.2.27) (Antigen NY-CO-7) (CLL-associated antigen KW-8) (Carboxy terminus of Hsp70-interacting protein) (RING-type E3 ubiquitin transferase CHIP) (STIP1 homology and U box-containing protein 1)	STUB1 CHIP PP1131	ENSG00000103266
UN45A	Q9H3U1		UN45A_HUMAN	CO-CHAP	N	TPR	Co-chaperones	UNC		Protein unc-45 homolog A (Unc-45A) (GCUNC-45) (Smooth muscle cell-associated protein 1) (SMAP-1)	UNC45A SMAP1	ENSG00000140553
UN45B	Q8IWX7		UN45B_HUMAN	CO-CHAP	N	TPR	Co-chaperones	UNC		Protein unc-45 homolog B (Unc-45B) (SMUNC45)	UNC45B CMYA4 UNC45	ENSG00000141161
PACRG	Q96M98		PACRG_HUMAN	CO-CHAP	N		Co-chaperones	Co-Hsp70/Hsp90		Parkin coregulated gene protein (Molecular chaperone/chaperonin-binding protein) (PARK2 coregulated gene protein)	PACRG GLUP	ENSG00000112530
TELO2	Q9Y4R8		TELO2_HUMAN	CO-CHAP	N		Co-chaperones	Co-Hsp90		Telomere length regulation protein TEL2 homolog (Protein clk-2 homolog) (hCLK2)	TELO2 KIAA0683	ENSG00000100726
CHRD1	Q9UHD1		CHRD1_HUMAN	CO-CHAP	N		Co-chaperones	Co-Hsp90		Cysteine and histidine-rich domain-containing protein 1 (CHORD domain-containing protein 1) (CHORD-containing protein 1) (CHP-1) (Protein morgana)	CHORDC1 CHP1	ENSG00000110172
