## Supplementary material for "Identification of cytoplasmic chaperone networks relevant for respiratory syncytial virus replication": Table S2

### Sheet: TableS2
Name	relative_luciferase_esiRNA	ssmd_esiRNA	qval_esiRNA	viability_esiRNA	expression_esiRNA	relative_luciferase_esiSec	ssmd_esiSec	qval_esiSec	viability_esiSec	expression_esiSec	GeneID1	GeneID2	esiRNA	UniProtKB	Type	Chaperone_system	Category1	Category2
DNAJB1	0.00756198	-8.2924	6.93e-05	0.13	73.3024	NA	NA	NA	NA	NA	NM_006145	ENSG00000132002	EHU109151	P25685	CO-CHAP	HSP40	Co-Hsp70	DnaJ
DNAJC6	0.00892425	-6.99042	6.93e-05	0.11	103654	NA	NA	NA	NA	NA	NM_014787	ENSG00000116675	EHU055231	O75061	CO-CHAP	HSP40	Co-Hsp70	DnaJ
BAG3	0.0149516	-6.67542	6.93e-05	0.72	0.31471	0.840607	-1.0532	0.0215248	0.9	0.334377	NM_004281	ENSG00000151929	EHU143071	O95817	CO-CHAP	HSP70	HSP70 NEF	HSP70 NEF
PFDN5	0.0123681	-5.95312	9.15e-05	0.16	0.941237	NA	NA	NA	NA	NA	NM_002624	ENSG00000123349	EHU223911	Q99471	CHAP	PFD	Prefoldin	Prefoldin
CDC27	0.0255115	-5.38691	0.000105805	0.41	0.417711	0.10463	-9.25085	7.63e-06	0.88	0.137059	NM_001256	ENSG00000004897	EHU004241	P30260	CO-CHAP	TPR	Co-Hsp70/Hsp90	Co-Hsp70/Hsp90
DNAJC17	0.0326158	-5.3223	0.000105805	0.63	0.676738	NA	NA	NA	NA	NA	NM_018163	ENSG00000104129	EHU002821	Q9NVM6	CO-CHAP	HSP40	Co-Hsp70	DnaJ
CDC37	0.0379816	-5.12625	0.000109039	0.8	0.179249	0.968611	-0.226704	0.297272	0.87	0.134779	NM_007065	ENSG00000105401	EHU104551	Q16543	CO-CHAP	HSP90	Co-Hsp90	Co-Hsp90
FKBP1B	0.033426	-4.58668	0.000164446	0.58	0.0322906	0.71291	-2.1201	0.00234977	0.91	0.30529	NM_004116;NM_054033	ENSG00000119782	EHU132441	P68106	CO-CHAP	HSP90	Co-Hsp90	Co-Hsp90
GAK	0.0792162	-4.47611	0.000164661	0.71	0.636958	0.832318	-1.22222	0.0170833	0.9	0.392484	NM_005255	ENSG00000178950	EHU158381	O14976	CO-CHAP	HSP40	Co-Hsp70	DnaJ
TTC1	0.0398705	-4.31641	0.000176898	0.55	0.266563	0.848849	-1.08944	0.0215248	1.03	0.404228	NM_003314	ENSG00000113312	EHU003241	Q99614	CO-CHAP	TPR	Co-Hsp70/Hsp90	Co-Hsp70/Hsp90
HSPB8	0.0734236	-3.01842	0.00089881	0.5	1.68924	NA	NA	NA	NA	NA	NM_014365	ENSG00000152137	EHU160791	Q9UJY1	CHAP	sHSP	sHSP	sHSP
TTC12	0.0833939	-2.82501	0.0011264	0.5	0.570505	0.433082	-4.59943	0.000119504	0.93	0.314969	NM_017868	ENSG00000149292	EHU097571	Q9H892	CO-CHAP	TPR	Co-Hsp70/Hsp90	Co-Hsp70/Hsp90
CRYAB	0.0833814	-2.71447	0.00115866	0.6	8.73121	NA	NA	NA	NA	NA	NM_001885	ENSG00000109846	EHU017321	P02511	CHAP	sHSP	sHSP	sHSP
FKBP4	0.114071	-2.69386	0.00115866	0.51	0.100436	0.0431974	-16.6006	8.28e-07	0.71	0.340152	NM_002014	ENSG00000004478	EHU104991	Q02790	CO-CHAP	HSP90	Co-Hsp90	Co-Hsp90
VCP	0.123123	-2.67756	0.00115866	0.71	0.207905	NA	NA	NA	NA	NA	NM_007126	ENSG00000165280	EHU071991	P55072	CO-CHAP	VCP	VCP	VCP
HSPA4	0.19983	-2.52768	0.00142037	0.58	0.140308	0.142446	-6.579	2.76e-05	0.78	0.547169	NM_002154	ENSG00000170606	EHU073271	P34932	CHAP	HSP70	HSP70 NEF	HSP70 NEF
HSF1	0.140411	-2.35168	0.00186481	0.77	0.101073	NA	NA	NA	NA	NA	NM_005526	ENSG00000185122	EHU107721	Q00613	TF	HSR	HSR	HSR
DNAJB12	0.112629	-1.97377	0.00388349	0.61	0.271961	0.371837	-3.24648	0.000431379	0.79	0.181933	NM_001002762;NM_017626	ENSG00000148719	EHU151331	Q9NXW2	CO-CHAP	HSP40	Co-Hsp70	DnaJ
DNAJC5	0.345511	-1.94314	0.00394292	0.64	0.363812	0.845902	-1.08443	0.0215248	0.95	0.573772	NM_025219	ENSG00000101152	EHU067131	Q9H3Z4	CO-CHAP	HSP40	Co-Hsp70	DnaJ
DNAJB5	0.416618	-1.90277	0.00410897	0.64	0.207495	0.761514	-1.54877	0.00815586	1.03	0.496548	#N/A	ENSG00000137094	EHU071051	O75953	CO-CHAP	HSP40	Co-Hsp70	DnaJ
HSPA2	0.248962	-1.8583	0.0043409	0.71	0.118368	NA	NA	NA	NA	NA	NM_021979	ENSG00000126803	EHU151051	P54652	CHAP	HSP70	HSP70	HSP70
HSP90AB1	0.255713	-1.83464	0.00438197	0.76	0.0978662	NA	NA	NA	NA	NA	NM_007355	ENSG00000096384	EHU113181	P08238	CHAP	HSP90	Hsp90	Hsp90
PFDN2	0.247367	-1.79087	0.00446115	0.71	0.0478922	0.92363	-0.344161	0.209986	0.97	0.27868	NM_012394	ENSG00000143256	EHU013371	Q9UHV9	CHAP	PFD	Prefoldin	Prefoldin
DNAJB13	0.372068	-1.57415	0.00741306	0.63	0.745572	NA	NA	NA	NA	NA	#N/A	ENSG00000187726	EHU099441	P59910	CO-CHAP	HSP40	Co-Hsp70	DnaJ
CCT2	0.34307	-1.50002	0.00841703	0.7	0.132322	0.884728	-0.617556	0.0849977	0.98	0.26149	NM_006431	ENSG00000166226	EHU012231	P78371	CHAP	HSP60	CCT/TRiC	CCT/TRiC
BAG1	0.475409	-1.49842	0.00841703	0.74	0.243517	0.840421	-1.064	0.0215248	0.93	0.417841	NM_004323	ENSG00000107262	EHU055401	Q99933	CO-CHAP	HSP70	HSP70 NEF	HSP70 NEF
HSPA1B	0.389831	-1.36531	0.0109101	0.7	0.13146	NA	NA	NA	NA	NA	#N/A	ENSG00000204388	EHU148311	P0DMV9	CHAP	HSP70	HSP70	HSP70
UNC45B	0.381936	-1.3436	0.0110107	0.7	0.881821	NA	NA	NA	NA	NA	#N/A	ENSG00000141161	EHU047001	Q8IWX7	CO-CHAP	TPR	Co-Hsp70/Hsp90	Co-Hsp70/Hsp90
PACRG	0.601796	-1.31221	0.011713	0.91	18.5885	NA	NA	NA	NA	NA	NM_001080378;NM_001080379;NM_152410	ENSG00000112530	EHU149241	Q96M98	CO-CHAP	HSP70-HSP90	Co-Hsp70/Hsp90	Co-Hsp70/Hsp90
HSF4	0.443311	-1.29883	0.0118306	0.82	1.08733	NA	NA	NA	NA	NA	NM_001040667;NM_001538	ENSG00000102878	EHU144091	Q9ULV5	TF	HSR	HSR	HSR
PFDN6	0.350966	-1.21015	0.0150561	0.7	NA	NA	NA	NA	NA	NA	NM_014260	ENSG00000204220	EHU227921	O15212	CHAP	PFD	Prefoldin	Prefoldin
DNAJB7	0.615452	-1.16708	0.0164003	0.66	2.33096	NA	NA	NA	NA	NA	#N/A	ENSG00000172404	EHU037931	Q7Z6W7	CO-CHAP	HSP40	Co-Hsp70	DnaJ
HSPA1A	0.576555	-1.07821	0.0195882	0.7	0.0510421	NA	NA	NA	NA	NA	#N/A	ENSG00000204389	EHU148311	P0DMV8	CHAP	HSP70	HSP70	HSP70
STUB1	0.538713	-0.966976	0.0265149	0.71	NA	NA	NA	NA	NA	NA	NM_005861	ENSG00000103266	EHU106761	Q9UNE7	CO-CHAP	TPR	Co-Hsp70/Hsp90	E3
PDRG1	0.522293	-0.944439	0.0280185	0.74	NA	NA	NA	NA	NA	NA	NM_030815	ENSG00000088356	EHU143601	Q9NUG6	CHAP	PFD	Prefoldin	Prefoldin
DNAJC22	0.520571	-0.912226	0.0306601	1.06	0.351671	NA	NA	NA	NA	NA	#N/A	ENSG00000178401	EHU083861	Q8N4W6	CO-CHAP	HSP40	Co-Hsp70	DnaJ
HSPA12B	0.636777	-0.883913	0.0324587	0.69	NA	NA	NA	NA	NA	NA	#N/A	ENSG00000132622	EHU035031	Q96MM6	CHAP	HSP70	HSP70	HSP70
SGTA	0.66933	-0.822675	0.0372808	0.67	NA	NA	NA	NA	NA	NA	NM_003021	ENSG00000104969	EHU053531	O43765	CO-CHAP	TPR	Co-Hsp70/Hsp90	Co-Hsp70/Hsp90
DNAJC11	0.586848	-0.805632	0.0388998	1.06	0.234198	NA	NA	NA	NA	NA	#N/A	ENSG00000007923	EHU072721	Q9NVH1	CO-CHAP	HSP40	Co-Hsp70	DnaJ
HSPA8	0.875133	-0.78957	0.0389442	0.76	0.381997	NA	NA	NA	NA	NA	NM_006597	ENSG00000109971	EHU115141	P11142	CHAP	HSP70	HSP70	HSP70
ST13	1.27236	-0.77875	0.0389442	0.71	0.0455147	NA	NA	NA	NA	NA	NM_003932	ENSG00000100380	EHU107401	P50502	CO-CHAP	TPR	Co-Hsp70/Hsp90	Co-Hsp70/Hsp90
BAG5	0.596588	-0.774115	0.0389442	0.87	0.674679	NA	NA	NA	NA	NA	NM_001015049	ENSG00000166170	EHU060641	Q9UL15	CO-CHAP	HSP70	HSP70 NEF	HSP70 NEF
DNAJC7	0.669938	-0.760304	0.0398667	0.68	0.284753	NA	NA	NA	NA	NA	NA	ENSG00000168259	EHU106901	Q99615	CO-CHAP	HSP40	Co-Hsp70	DnaJ
OGT	0.999211	-0.734142	0.0431194	0.8	NA	NA	NA	NA	NA	NA	NM_181672|NM_181673	ENSG00000147162	EHU082301	O15294	CO-CHAP	TPR	Co-Hsp70/Hsp90	Co-Hsp70/Hsp90
BAG4	0.722829	-0.729808	0.0431194	0.69	0.209289	NA	NA	NA	NA	NA	NM_004874	ENSG00000156735	EHU131421	O95429	CO-CHAP	HSP70	HSP70 NEF	HSP70 NEF
DNAJC5B	0.652278	-0.725114	0.0431194	0.68	0.169007	NA	NA	NA	NA	NA	#N/A	ENSG00000147570	EHU046751	Q9UF47	CO-CHAP	HSP40	Co-Hsp70	DnaJ
FKBP5	1.02074	-0.721741	0.0431194	0.87	NA	NA	NA	NA	NA	NA	NM_004117	ENSG00000096060	EHU090111	Q13451	CO-CHAP	HSP90	Co-Hsp90	Co-Hsp90
DNAJC16	0.840666	-0.651033	0.0536171	0.88	0.414136	NA	NA	NA	NA	NA	NM_015291	ENSG00000116138	EHU033291	Q9Y2G8	CO-CHAP	HSP40	Co-Hsp70	DnaJ
AHSA1	1.00863	-0.632265	0.0548291	0.85	NA	NA	NA	NA	NA	NA	NM_012111	ENSG00000100591	EHU143251	O95433	CO-CHAP	HSP90	Co-Hsp90	Co-Hsp90
DNAJB14	0.742277	-0.61339	0.0567315	0.75	0.524934	NA	NA	NA	NA	NA	NM_001031723	ENSG00000164031	EHU123941	Q8TBM8	CO-CHAP	HSP40	Co-Hsp70	DnaJ
IFIT1	0.84573	-0.600271	0.0588002	0.87	NA	NA	NA	NA	NA	NA	NM_001001887;NM_001548	ENSG00000185745	EHU143151	P09914	CO-CHAP	TPR	Co-Hsp70/Hsp90	Co-Hsp70/Hsp90
HSPA6	0.630809	-0.593423	0.0595378	0.67	0.239264	NA	NA	NA	NA	NA	#N/A	ENSG00000173110	EHU034531	P17066	CHAP	HSP70	HSP70	HSP70
DNAJC18	0.815911	-0.513719	0.0772431	0.88	0.188563	NA	NA	NA	NA	NA	NM_152686	ENSG00000170464	EHU024001	Q9H819	CO-CHAP	HSP40	Co-Hsp70	DnaJ
DNAJB2	0.816639	-0.491506	0.0828763	0.81	0.527439	NA	NA	NA	NA	NA	NM_006736	ENSG00000135924	EHU086611	P25686	CO-CHAP	HSP40	Co-Hsp70	DnaJ
DNAJC8	0.693561	-0.47473	0.0860653	0.77	0.194477	NA	NA	NA	NA	NA	NM_014280	ENSG00000126698	EHU104761	O75937	CO-CHAP	HSP40	Co-Hsp70	DnaJ
CDC37L1	0.9472	-0.454363	0.0916975	0.86	NA	NA	NA	NA	NA	NA	NM_017913	ENSG00000106993	EHU143131	Q7L3B6	CO-CHAP	HSP90	Co-Hsp90	Co-Hsp90
VBP1	1.04177	-0.43209	0.0941333	0.68	NA	NA	NA	NA	NA	NA	NM_003372	ENSG00000155959	EHU034711	P61758	CHAP	PFD	Prefoldin	Prefoldin
HSPH1	0.792643	-0.382034	0.107745	0.65	0.0840941	NA	NA	NA	NA	NA	NM_006644	ENSG00000120694	EHU072471	Q92598	CHAP	HSP70	HSP70 NEF	HSP70 NEF
AIP	0.91722	-0.370924	0.110923	0.97	NA	NA	NA	NA	NA	NA	NM_003977	ENSG00000110711	EHU033541	O00170	CO-CHAP	HSP90	Co-Hsp90	Co-Hsp90
IFIT5	0.923841	-0.353995	0.116567	0.85	NA	NA	NA	NA	NA	NA	NM_012420	ENSG00000152778	EHU044531	Q13325	CO-CHAP	TPR	Co-Hsp70/Hsp90	Co-Hsp70/Hsp90
HSPB6	1.12079	-0.313178	0.129371	0.92	0.169592	NA	NA	NA	NA	NA	NM_144617	ENSG00000004776	EHU150511	O14558	CHAP	sHSP	sHSP	sHSP
CCT4	1.03906	-0.258576	0.152042	0.88	NA	NA	NA	NA	NA	NA	NM_006430	ENSG00000115484	EHU049111	P50991	CHAP	HSP60	CCT/TRiC	CCT/TRiC
HSPA12A	0.84108	-0.247005	0.156366	0.72	0.700742	NA	NA	NA	NA	NA	NM_025015	ENSG00000165868	EHU006321	O43301	CHAP	HSP70	HSP70	HSP70
LONRF1	1.0268	-0.207671	0.172221	0.85	NA	NA	NA	NA	NA	NA	NM_152271	ENSG00000154359	EHU044851	Q17RB8	CO-CHAP	TPR	Co-Hsp70/Hsp90	Co-Hsp70/Hsp90
DNAJB6	1.2094	-0.184567	0.181117	0.65	0.166752	NA	NA	NA	NA	NA	NM_058246	ENSG00000105993	EHU108351	O75190	CO-CHAP	HSP40	Co-Hsp70	DnaJ
HSPA1L	0.876506	-0.18076	0.181117	0.74	0.398247	NA	NA	NA	NA	NA	NM_005527	ENSG00000204390	EHU147661	P34931	CHAP	HSP70	HSP70	HSP70
HSPA4L	0.986746	-0.179042	0.181117	0.59	0.311674	NA	NA	NA	NA	NA	NM_014278	ENSG00000164070	EHU028061	O95757	CHAP	HSP70	HSP70 NEF	HSP70 NEF
HSPBP1	0.918737	-0.167589	0.185729	0.8	NA	NA	NA	NA	NA	NA	#N/A	ENSG00000133265	EHU021791	Q9NZL4	CO-CHAP	HSP70	HSP70 NEF	HSP70 NEF
CCT7	1.01002	-0.113531	0.203754	0.71	NA	NA	NA	NA	NA	NA	NM_001009570	ENSG00000135624	EHU036751	Q99832	CHAP	HSP60	CCT/TRiC	CCT/TRiC
DNAJA4	1.11854	-0.0849896	0.215686	0.77	1.17386	NA	NA	NA	NA	NA	#N/A	ENSG00000140403	EHU122321	Q8WW22	CO-CHAP	HSP40	Co-Hsp70	DnaJ
PFDN1	1.04288	-0.0832826	0.215686	0.78	NA	NA	NA	NA	NA	NA	NM_002622	ENSG00000113068	EHU015621	O60925	CHAP	PFD	Prefoldin	Prefoldin
CDC23	1.21413	-0.0589262	0.227305	0.85	NA	NA	NA	NA	NA	NA	NM_004661	ENSG00000094880	EHU019471	Q9UJX2	CO-CHAP	TPR	Co-Hsp70/Hsp90	Co-Hsp70/Hsp90
DNAJB4	0.991735	-0.0507302	0.228165	0.86	0.431304	NA	NA	NA	NA	NA	NM_007034	ENSG00000162616	EHU002891	Q9UDY4	CO-CHAP	HSP40	Co-Hsp70	DnaJ
AHSA2	1.53063	0.00527451	0.249771	0.88	NA	NA	NA	NA	NA	NA	NM_152392	ENSG00000173209	EHU083431	Q719I0	CO-CHAP	HSP90	Co-Hsp90	Co-Hsp90
DNAJC2	1.07593	0.0549599	0.227661	0.77	0.0280849	NA	NA	NA	NA	NA	NM_014377	ENSG00000105821	EHU114061	Q99543	CO-CHAP	HSP40	Co-Hsp70	DnaJ
BAG2	1.12048	0.0827561	0.215686	0.71	0.275327	NA	NA	NA	NA	NA	NM_004282	ENSG00000112208	EHU011631	O95816	CO-CHAP	HSP70	HSP70 NEF	HSP70 NEF
DNAJA2	1.33368	0.114042	0.203754	0.79	0.226404	NA	NA	NA	NA	NA	NM_005880	ENSG00000069345	EHU005311	O60884	CO-CHAP	HSP40	Co-Hsp70	DnaJ
CCT6B	1.10739	0.132649	0.196558	0.75	NA	NA	NA	NA	NA	NA	#N/A	ENSG00000132141	EHU061001	Q92526	CHAP	HSP60	CCT/TRiC	CCT/TRiC
BBS4	1.37002	0.155128	0.187528	0.82	NA	NA	NA	NA	NA	NA	NM_033028	ENSG00000140463	EHU053061	Q96RK4	CO-CHAP	HSP60	BBSome	BBSome
TELO2	1.44695	0.155488	0.187528	0.75	NA	NA	NA	NA	NA	NA	NM_016111	ENSG00000100726	EHU156541	Q9Y4R8	CO-CHAP	HSP90	Co-Hsp90	co-Hsp90
FKBP2	1.61554	0.158189	0.187528	0.94	NA	NA	NA	NA	NA	NA	NM_001135208;NM_004470;NM_057092	ENSG00000173486	EHU124351	P26885	CO-CHAP	HSP90	Co-Hsp90	Co-Hsp90
BBS12	1.39061	0.195975	0.176899	0.7	NA	NA	NA	NA	NA	NA	NM_152618	ENSG00000181004	EHU004381	Q6ZW61	CO-CHAP	HSP60	BBSome	BBSome
CCT8	1.2302	0.214698	0.170095	0.75	NA	NA	NA	NA	NA	NA	NM_006585	ENSG00000156261	EHU107891	P50990	CHAP	HSP60	CCT/TRiC	CCT/TRiC
NASP	1.43694	0.236772	0.160068	0.88	NA	NA	NA	NA	NA	NA	NM_172164|NM_002482|NM_152298	ENSG00000132780	EHU093991	P49321	CO-CHAP	TPR	Co-Hsp70/Hsp90	Co-Hsp70/Hsp90
TCP1	1.29806	0.289277	0.138576	0.88	NA	NA	NA	NA	NA	NA	#N/A	NA	EHU015961	P17987	CHAP	HSP60	CCT/TRiC	CCT/TRiC
DNAJA1	1.37293	0.312827	0.129371	0.88	0.235726	NA	NA	NA	NA	NA	NM_001539	ENSG00000086061	EHU114481	P31689	CO-CHAP	HSP40	Co-Hsp70	DnaJ
CHORDC1	2.15423	0.3251	0.127673	0.73	NA	NA	NA	NA	NA	NA	#N/A	ENSG00000110172	EHU104601	Q9UHD1	CO-CHAP	HSP90	Co-Hsp90	Co-Hsp90
PDCL	1.54312	0.390322	0.105721	0.8	NA	NA	NA	NA	NA	NA	NM_005388	ENSG00000136940	EHU029071	Q13371	CO-CHAP	HSP60	Co-Hsp60	Co-Hsp60
MKKS	1.38898	0.41463	0.0978619	0.81	NA	NA	NA	NA	NA	NA	NM_170784|NM_018848	ENSG00000125863	EHU053751	Q9NPJ1	CHAP	HSP60	BBSome	BBSome
HSPA14	1.45062	0.420906	0.0967175	0.76	0.570097	NA	NA	NA	NA	NA	NM_016299	ENSG00000187522	EHU133961	Q0VDF9	CHAP	HSP70	HSP70	HSP70
CCT6A	1.45489	0.431377	0.0941333	0.75	NA	NA	NA	NA	NA	NA	NM_001009186|NM_001762	ENSG00000146731	EHU046281	P40227	CHAP	HSP60	CCT/TRiC	CCT/TRiC
HSP90AA1	1.8836	0.444114	0.0921651	0.83	0.30001	NA	NA	NA	NA	NA	NM_005348|NM_001017963	ENSG00000080824	EHU114671	P07900	CHAP	HSP90	Hsp90	Hsp90
HOPX	1.56151	0.450119	0.0920379	0.95	NA	NA	NA	NA	NA	NA	#N/A	ENSG00000171476	EHU064991	Q9BPY8	CO-CHAP	HSP70	Co-Hsp70	Co-Hsp70
FKBP8	1.46341	0.483904	0.0842049	0.78	NA	NA	NA	NA	NA	NA	0	ENSG00000105701	EHU106541	Q14318	CO-CHAP	HSP90	Co-Hsp90	Co-Hsp90
HSPB7	1.50395	0.52692	0.0744604	0.66	0.366987	NA	NA	NA	NA	NA	NM_014424	ENSG00000173641	EHU051221	Q9UBY9	CHAP	sHSP	sHSP	sHSP
CCT3	1.38652	0.550347	0.0690829	0.68	NA	NA	NA	NA	NA	NA	NM_001008800;NM_001008883;NM_005998	ENSG00000163468	EHU130371	P49368	CHAP	HSP60	CCT/TRiC	CCT/TRiC
RPAP3	1.69307	0.624723	0.0551155	0.7	NA	NA	NA	NA	NA	NA	NM_024604	ENSG00000005175	EHU051571	Q9H6T3	CO-CHAP	TPR	Co-Hsp70/Hsp90	Co-Hsp70/Hsp90
IFIT3	1.58811	0.629793	0.0548291	0.91	NA	NA	NA	NA	NA	NA	NM_001031683|NM_001549	ENSG00000119917	EHU002681	O14879	CO-CHAP	TPR	Co-Hsp70/Hsp90	Co-Hsp70/Hsp90
SACS	1.5781	0.645317	0.0539819	0.74	0.956532	NA	NA	NA	NA	NA	NM_014363	ENSG00000151835	EHU024301	Q9NZJ4	CO-CHAP	HSP40	Co-Hsp70	DnaJ
FKBP1A	2.08224	0.687577	0.0474828	0.92	NA	NA	NA	NA	NA	NA	#N/A	ENSG00000088832	EHU106961	P62942	CO-CHAP	HSP90	Co-Hsp90	Co-Hsp90
LONRF3	2.00016	0.698061	0.0463603	0.84	NA	NA	NA	NA	NA	NA	NM_024778|NM_001031855	ENSG00000175556	EHU080381	Q496Y0	CO-CHAP	TPR	Co-Hsp70/Hsp90	Co-Hsp70/Hsp90
HSF2	1.53441	0.778119	0.0389442	0.97	0.371427	NA	NA	NA	NA	NA	NM_004506	ENSG00000025156	EHU013491	Q03933	TF	HSR	HSR	HSR
HSPB3	1.82573	0.786046	0.0389442	0.67	1.61212	NA	NA	NA	NA	NA	NM_006308	ENSG00000169271	EHU042541	Q12988	CHAP	sHSP	sHSP	sHSP
NKTR	2.43024	0.789144	0.0389442	0.92	NA	NA	NA	NA	NA	NA	NM_005385	ENSG00000114857	EHU041731	P30414	CO-CHAP	HSP90	Co-Hsp90	Co-Hsp90
UNC45A	2.26902	0.82884	0.0372808	0.88	NA	NA	NA	NA	NA	NA	#N/A	ENSG00000140553	EHU098311	Q9H3U1	CO-CHAP	TPR	Co-Hsp70/Hsp90	Co-Hsp70/Hsp90
DNAJC27	1.66633	0.866677	0.0337989	0.79	0.255261	NA	NA	NA	NA	NA	NM_016544	ENSG00000115137	EHU008771	Q9NZQ0	CO-CHAP	HSP40	Co-Hsp70	DnaJ
BBS10	1.82581	0.897661	0.031581	0.77	NA	NA	NA	NA	NA	NA	NM_024685	ENSG00000179941	EHU043231	Q8TAM1	CHAP	HSP60	BBSome	BBSome
PFDN4	1.73876	0.99195	0.0249142	0.84	NA	NA	NA	NA	NA	NA	NM_002623	ENSG00000101132	EHU105841	Q9NQP4	CHAP	PFD	Prefoldin	Prefoldin
DNAJC13	1.71517	1.01825	0.0233372	0.87	0.744802	NA	NA	NA	NA	NA	NM_015268	ENSG00000138246	EHU006591	O75165	CO-CHAP	HSP40	Co-Hsp70	DnaJ
IFT88	2.35711	1.11456	0.0178356	0.81	NA	NA	NA	NA	NA	NA	NM_006531|NM_175605	ENSG00000032742	EHU064831	Q13099	CO-CHAP	TPR	Co-Hsp70/Hsp90	Co-Hsp70/Hsp90
CDC16	2.34465	1.15674	0.0164003	0.77	NA	NA	NA	NA	NA	NA	NM_001078645|NM_003903	ENSG00000130177	EHU094241	Q13042	CO-CHAP	TPR	Co-Hsp70/Hsp90	Co-Hsp70/Hsp90
HSPB1	2.11122	1.15763	0.0164003	0.8	0.0311601	NA	NA	NA	NA	NA	NM_001540	ENSG00000106211	EHU112501	P04792	CHAP	sHSP	sHSP	sHSP
SGTB	2.72093	1.36943	0.0109101	0.68	0.376808	NA	NA	NA	NA	NA	NM_019072	ENSG00000197860	EHU032541	Q96EQ0	CO-CHAP	TPR	Co-Hsp70/Hsp90	Co-Hsp70/Hsp90
DNAJC12	2.08717	1.38709	0.0109101	0.96	0.112675	NA	NA	NA	NA	NA	NM_021800|NM_201262	ENSG00000108176	EHU156901	Q9UKB3	CO-CHAP	HSP40	Co-Hsp70	DnaJ
