## Supplementary material for "Identification of cytoplasmic chaperone networks relevant for respiratory syncytial virus replication": Table S4

### Sheet: qPCR primers
Gene	Fwd	Rev
BAG1	AGAGGTCATAGGGGTTCCACA	GCTGACAACGGTGTTTCCATT
BAG2	TGGGAAGAACTCTCACCGTTG	ACCTCATCAATAATCCTTGTGGCAT
BAG3	ATTCCGGTGATACACGAGCAG	GCTGGTGGGTCTGGTACTC
BAG4	TGGAATGACCCTGCCCCATTA	CTTCTTGTGGTCGTACAGTCG
BAG5	AGTTATCGGCTTCAGTGGTCT	TGCTGCCCGCTTCCTAGC
BAG6	TCTCCCCTACCTTCAGTGTCG	GGGAGGTGCTTCACTTTCAAC
CDC37	CACCGACGCAAAGTACCACAT	ACAGCTTCCAGTAATGGGTCC
CRYAB	AGGTGTTGGGAGATGTGATTGA	GGATGAAGTAATGGTGAGAGGGT
HSPB1	TGGACCCCACCCAAGTTTC	CGGCAGTCTCATCGGATTTT
HSPB3	TGAAGGCAGTGGAAGGTTGG	TCTTCCTGGTAACGCACTGG
HSPB6	TTCGGTGCTGCTAGACGTGA	GTAGCGACGGTGGAACTCG
HSPB7	TACCACCAGCACCGCTAATAC	ACTCTCTGCTGTGTCCCTTCT
HSPB8	CTCCTGCCACTACCCAAGC	CCAAGAGGCTGTCAAGTCGT
DNAJA1	GACATACAGCTCGTTGAAGCA	GTGATGACGATGGTTCGGTTG
DNAJA2	CTGTCCAAAAGTGTAGTGCTTG	GCATCTGTTGTACCATCCCTG
DNAJA4	CAGGTGAGGTGATAAAGCACG	TCTGTCGAGGAGGGAGTAAAG
DNAJB1	CCAGTCACCCACGACCTTC	CCCTTCTTCACTTCGATGGTCA
DNAJB12	TTCCCTTCTAGTAACGTCCACG	GCTGAGAGCTGACACGAGAAT
DNAJB13	GCATCTACGACAAGTTTGGAGA	CCGTGGAAGACGTAACCAGT
DNAJB14	AAAAATGGAAGCACGGCTGG	GCCTTTTCCACCTTCACCAC
DNAJB2	CAGTGGCACCCAGACAAAAAC	CGGTCGTAAATCTCCCGCTT
DNAJB4	GCCATCCCGCCTCAAACAA	AACTCCTTCCATCAGCGTTTAG
DNAJB5	CCTATGATGTGCTAAGTGACCCC	GAAAGGTGTAGTGAAAGGAGCC
DNAJB6	ATGAAGTGCTGTCGGATGCTA	GGTTACGGAATGTGAAGCCAA
DNAJB7	CGCTTGAGGACCTGTTAAATCG	GCCCCAATGAACCCTGTGA
DNAJC11	TGCTGAAATTCGAGAGGAGTTTG	CCTTGGGATTGGTTCGCTG
DNAJC12	GTGCCTCTTGTTTCCGAGGG	TTCAGGATGCTTGTCTGGGT
DNAJC13	TCCAGAGTGGCAAAGACTAGC	GCAATGCCCATCCTATCCCT
DNAJC16	TTGGGCCGGTGTACTTTCC	TGGGTCAAAATCCAACGCAGA
DNAJC17	AGGACACTAGAGCAAGAGATCG	GTCACGCTCCTGGCGTATC
DNAJC18	AAGCAGAACCTTTCCCGAGG	AGAGCAGCAGGGATGTTGTC
DNAJC2	GGCTCGGAGTGAGAGGTAGA	AGAGTGTAGAGGCAGAGGTCA
DNAJC21	GCAGCTCACTTTCAGATGGC	CCTTTACTCCTTCTCCAGGTCC
DNAJC22	CGCCCCATAGCCATACTGC	CCAAGCCCAGACGATAGAGC
DNAJC24	GGCTGGCACGTAAAAATCCA	AAGGGACAGATAGCAAAAGGGA
GAK (DNAJC26)	GGGAGTGGCAGAGAGTATGC	ACTGGACAATGTTCGGGTGG
DNAJC27	AGGTCTCTCCGCATCAAAGTC	TGCCAGGTATTTAGACACGAATC
SACS (DNAJC29)	CAGCCCCCAGATCACAGAAG	TGGGGAAAACGTCGCAGAAA
DNAJC5	CTCACGGACGCCACAAAAAG	GTTCACGTTCTCTTCCCCAAA
DNAJC5B	ACTCTACGTGGCCGAGCA	TCTGGCACTGATGACTCGG
DNAJC6	CACCTAAGTCTTATCGAACTGCC	ACATATTCCGACACACAGCAAA
DNAJC7	TGCTCAGGCACAACAAGAGTT	TCCGAAAATCTCGCTTCTCAAA
DNAJC8	CAAACGGGAAAGAGAGTGGCA	TCCCCTTCGTATTGGCTTGGA
FKBP1B	GCCTGTGGGACCGCTATG	TTGGCCCTTCTTGGGGAATG
FKBP4	GAAGGCGTGCTGAAGGTCAT	TGCCATCTAATAGCCAGCCAG
CCT2	GCACTACCTCTGTTACCGTTTT	CTTCTCTCCAACCCGCTATGA
CCT5	GAGCCGGAGTGCGAAGAAAT	AGGGGGAGGTTTGAAGACAC
HSF1	GACATAAAGATCCGCCAGGAC	CTTGTTGACGACTTTCTGTTGC
HSF2	GTGAGAATGAGTCCCTTTGGAA	TTCTTTTGGGCTCCATTAGTGTT
HSF4	GCCTTCCTCGGCAAGCTATG	AAACGGCTCTGGTCGCTTAC
HSP90AA1	GCTCCAAGGGTTGACATGGT	GTAACTCATGGACGCAGGGG
HSP90AB1	CGAAGTTGGACAGTGGTAAAGAG	TGCCCAATCATGGAGATGTCT
HSPA1A	GAGCAGGTGTGTAACCCCAT	CAGCAATCTTGGAAAGGCCC
HSPA1B	GAGGTGGACTGTTGGGACTC	GGGAACGAAACACCCTTACAG
HSPA1L	TTACCGTGCCAGCCTATTTCA	AGCACATTAAGTCCAGCAATCA
HSPA12A	CTGCGGCTACACCAGATGATT	CCCAGCTCCTACTGTGTCACT
HSPA12B	GGGGATGCTCCGAATGTCTTG	CGCCCACTAGGAACAGCAG
HSPA14	GCCTGTGTGGCCGTCTATAAG	GCTGCCAATCCAACAATCTCTT
HSPA2	ACGCAGGCGAGCATCGAG	CGAAAGAGGTCGGCATTGAG
HSPA6	GATGTGTCGGTTCTCTCCATTG	CCATGAAGTGGTTCACGAGCC
HSPA8	ACTCCAAGCTATGTCGCCTTT	TGGCATCAAAAACTGTGTTGGT
HSPA4	TTTTACCACTGAGCAAGTGACTG	ACAAGGAACCGAAACAACACA
HSPA4L	CGGCTTTCTCAACTGCTACAT	ACCTGTCGCTGTACTCATTGG
HSPH1	ACAGCCATGTTGTTGACTAAGC	GCATCTAACACAGATCGCCTCT
PACRG	CTCGGCAAGGAATCCACGAC	GGTTTCGGAGGTTCAAGGCA
SGTB	CAGTTATTCGTTTCTTACGGGAAC	ACTGTCTCCAAGCACTGAATTG
TTC1	GAGCGGACAAGGTTGAGAACA	CTCCTCCTTTAGTCTAGTGCTCT
TTC12	ACAAAGTCTTGGCGGATGC	CACTGTAGCGCAGGATAGCTG
UNC45B	GAGCCACGGAACCAGAACTT	TTCCCGCTTATCAGCCTCAC
CDC27	CCCGTCCAGGCTGCTATATG	AAAGGCGTTCTGCGAGGAAAA
ST13	CCTGATAGTAAGAAGGTGGAGGAA	TCTCCTCCGTTATCTCCGCA
PFDN2	AGATGGCGGAGAACAGCGG	AATCACCTGCTCTGCGGACAC
PFDN5	TTGTCCACGTCCATTGCTCA	TCCCCTCGTTGCTCTTGTTC
VCP	CTGGAGCCGATTCAAAAGGTGA	CTGGGACAAGGACACCACAC
HOP	GGGCAAGGGCTATTCACGAAA	CTCATAGGTTCGCTTGGCTTC
P23	GTTCATTCTCCGTCCTCGC	GGCTGCTGCTAGGGAGTC
GAPDH	ACAACTTTGGTATCGTGGAAGG	GCCATCACGCCACAGTTTC
