## Supplementary material for "Identification of cytoplasmic chaperone networks relevant for respiratory syncytial virus replication": Table S5

### Sheet: TableS5
name	relative_luciferase_esiRNA	ssmd_esiRNA	qval_esiRNA	viability_esiRNA	expression_esiRNA	relative_luciferase_esiSec	ssmd_esiSec	qval_esiSec	viability_esiSec	expression_esiSec	Alt.Name	GeneID1	GeneID2	esiRNA	UniProtKB	Type	Chaperone_system	Category1	Category2
BAG3	0.0149516	-6.67542	6.93e-05	0.72	0.31471	0.840607	-1.0532	0.0215248	0.9	0.334377	BAG3	NM_004281	ENSG00000151929	EHU143071	O95817	CO-CHAP	HSP70	HSP70 NEF	HSP70 NEF
CDC27	0.0255115	-5.38691	0.000105805	0.41	0.417711	0.10463	-9.25085	7.63e-06	0.88	0.137059	CDC27	NM_001256	ENSG00000004897	EHU004241	P30260	CO-CHAP	TPR	Co-Hsp70/Hsp90	Co-Hsp70/Hsp90
DNAJC17	0.0326158	-5.3223	0.000105805	0.63	0.676738	NA	NA	NA	NA	NA	DNAJC17	NM_018163	ENSG00000104129	EHU002821	Q9NVM6	CO-CHAP	HSP40	Co-Hsp70	DnaJ
CDC37	0.0379816	-5.12625	0.000109039	0.8	0.179249	0.968611	-0.226704	0.297272	0.87	0.134779	CDC37	NM_007065	ENSG00000105401	EHU104551	Q16543	CO-CHAP	HSP90	Co-Hsp90	Co-Hsp90
FKBP1B	0.033426	-4.58668	0.000164446	0.58	0.0322906	0.71291	-2.1201	0.00234977	0.91	0.30529	FKBP1B	NM_004116;NM_054033	ENSG00000119782	EHU132441	P68106	CO-CHAP	HSP90	Co-Hsp90	Co-Hsp90
GAK	0.0792162	-4.47611	0.000164661	0.71	0.636958	0.832318	-1.22222	0.0170833	0.9	0.392484	GAK	NM_005255	ENSG00000178950	EHU158381	O14976	CO-CHAP	HSP40	Co-Hsp70	DnaJ
TTC1	0.0398705	-4.31641	0.000176898	0.55	0.266563	0.848849	-1.08944	0.0215248	1.03	0.404228	TTC1	NM_003314	ENSG00000113312	EHU003241	Q99614	CO-CHAP	TPR	Co-Hsp70/Hsp90	Co-Hsp70/Hsp90
TTC12	0.0833939	-2.82501	0.0011264	0.5	0.570505	0.433082	-4.59943	0.000119504	0.93	0.314969	TTC12	NM_017868	ENSG00000149292	EHU097571	Q9H892	CO-CHAP	TPR	Co-Hsp70/Hsp90	Co-Hsp70/Hsp90
FKBP4	0.114071	-2.69386	0.00115866	0.51	0.100436	0.0431974	-16.6006	8.28e-07	0.71	0.340152	FKBP4	NM_002014	ENSG00000004478	EHU104991	Q02790	CO-CHAP	HSP90	Co-Hsp90	Co-Hsp90
VCP	0.123123	-2.67756	0.00115866	0.71	0.207905	NA	NA	NA	NA	NA	TERA	NM_007126	ENSG00000165280	EHU071991	P55072	CO-CHAP	VCP	VCP	VCP
HSPA4	0.19983	-2.52768	0.00142037	0.58	0.140308	0.142446	-6.579	2.76e-05	0.78	0.547169	HSPA4	NM_002154	ENSG00000170606	EHU073271	P34932	CHAP	HSP70	HSP70 NEF	HSP70 NEF
HSF1	0.140411	-2.35168	0.00186481	0.77	0.101073	NA	NA	NA	NA	NA	HSF1	NM_005526	ENSG00000185122	EHU107721	Q00613	TF	HSR	HSR	HSR
DNAJB12	0.112629	-1.97377	0.00388349	0.61	0.271961	0.371837	-3.24648	0.000431379	0.79	0.181933	DNAJB12	NM_001002762;NM_017626	ENSG00000148719	EHU151331	Q9NXW2	CO-CHAP	HSP40	Co-Hsp70	DnaJ
DNAJC5	0.345511	-1.94314	0.00394292	0.64	0.363812	0.845902	-1.08443	0.0215248	0.95	0.573772	DNAJC5	NM_025219	ENSG00000101152	EHU067131	Q9H3Z4	CO-CHAP	HSP40	Co-Hsp70	DnaJ
DNAJB5	0.416618	-1.90277	0.00410897	0.64	0.207495	0.761514	-1.54877	0.00815586	1.03	0.496548	DNJB5	#N/A	ENSG00000137094	EHU071051	O75953	CO-CHAP	HSP40	Co-Hsp70	DnaJ
HSPA2	0.248962	-1.8583	0.0043409	0.71	0.118368	NA	NA	NA	NA	NA	HSPA2	NM_021979	ENSG00000126803	EHU151051	P54652	CHAP	HSP70	HSP70	HSP70
HSP90AB1	0.255713	-1.83464	0.00438197	0.76	0.0978662	NA	NA	NA	NA	NA	HSP90AB1	NM_007355	ENSG00000096384	EHU113181	P08238	CHAP	HSP90	Hsp90	Hsp90
PFDN2	0.247367	-1.79087	0.00446115	0.71	0.0478922	0.92363	-0.344161	0.209986	0.97	0.27868	PFDN2	NM_012394	ENSG00000143256	EHU013371	Q9UHV9	CHAP	PFD	Prefoldin	Prefoldin
DNAJB13	0.372068	-1.57415	0.00741306	0.63	0.745572	NA	NA	NA	NA	NA	DJB13	#N/A	ENSG00000187726	EHU099441	P59910	CO-CHAP	HSP40	Co-Hsp70	DnaJ
CCT2	0.34307	-1.50002	0.00841703	0.7	0.132322	0.884728	-0.617556	0.0849977	0.98	0.26149	CCT2	NM_006431	ENSG00000166226	EHU012231	P78371	CHAP	HSP60	CCT/TRiC	CCT/TRiC
BAG1	0.475409	-1.49842	0.00841703	0.74	0.243517	0.840421	-1.064	0.0215248	0.93	0.417841	BAG1	NM_004323	ENSG00000107262	EHU055401	Q99933	CO-CHAP	HSP70	HSP70 NEF	HSP70 NEF
HSPA1B	0.389831	-1.36531	0.0109101	0.7	0.13146	NA	NA	NA	NA	NA	HSPA1B	#N/A	ENSG00000204388	EHU148311	P0DMV9	CHAP	HSP70	HSP70	HSP70
SGTB	2.72093	1.36943	0.0109101	0.68	0.376808	NA	NA	NA	NA	NA	SGTB	NM_019072	ENSG00000197860	EHU032541	Q96EQ0	CO-CHAP	TPR	Co-Hsp70/Hsp90	Co-Hsp70/Hsp90
DNAJC12	2.08717	1.38709	0.0109101	0.96	0.112675	NA	NA	NA	NA	NA	DNAJC12	NM_021800|NM_201262	ENSG00000108176	EHU156901	Q9UKB3	CO-CHAP	HSP40	Co-Hsp70	DnaJ
